# ATG8ylation of vacuolar membrane protects plants against cell wall damage

**DOI:** 10.1101/2024.04.21.590262

**Authors:** Jose Julian, Peng Gao, Alessia Del Chiaro, Juan Carlos De La Concepcion, Laia Armengot, Marc Somssich, Heloise Duverge, Marion Clavel, Nenad Grujic, Roksolana Kobylinska, Ingo Polivka, Maarten Besten, Christian Dank, Barbara Korbei, Andreas Bachmair, Nuria S. Coll, Joris Sprakel, Yasin Dagdas

## Abstract

Vacuoles are essential for cellular metabolism, growth, and the maintenance of internal turgor pressure. They sequester lytic enzymes, ions, and secondary metabolites that, if leaked into the cytosol, could lead to cell death. Despite their pivotal roles, quality control pathways that safeguard vacuolar integrity remained elusive in plants. Here, we discovered a conserved vacuolar quality control (VQC) pathway that is activated upon cell wall damage in a turgor pressure dependent manner. Cell wall perturbations induce a distinct modification – ATG8ylation – on the vacuolar membrane (tonoplast) that is regulated by the V-ATPase and ATG8 conjugation machinery. Genetic disruption of tonoplast ATG8ylation impairs vacuolar integrity, leading to cell death. Together, our findings reveal a homeostatic pathway that preserves vacuolar integrity upon cell wall damage.
