## Supplementary material for "ATG8ylation of vacuolar membrane protects plants against cell wall damage": Table S3

### Sheet: Sheet1
	A. thaliana lines used in this study.
	Name	Accession Number	Source or reference
	Col0
	pUbi::mCherry-ATG8A	At4g21980	Stephani et al. (2020) eLife.
	pUbi::GFP-ATG8A	At4g21980	Stephani et al. (2020) eLife.
	pUBQ::GFP-ATG8B	At4g04620	Stephani et al. (2020) eLife.
	pUBQ::GFP-ATG8C	At1g62040	Stephani et al. (2020) eLife.
	pUBQ::GFP-ATG8D	At2g05630	Stephani et al. (2020) eLife.
	pUBQ::GFP-ATG8E	At2g45170	Stephani et al. (2020) eLife.
	pUBQ::GFP-ATG8F	At4g21980	Stephani et al. (2020) eLife.
	pUBQ::GFP-ATG8G	At3g60640	Stephani et al. (2020) eLife.
	pUBQ::GFP-ATG8H	At3g06420	Stephani et al. (2020) eLife.
	pUBQ::GFP-ATG8I	At3g15580	Stephani et al. (2020) eLife.
	pUBQ::mCherry-CFS1	At3g43230	Zhao et al. (2022), J Cell Bio.
	GFP-ATG8A x mCherry-CFS1	At4g21980 (ATG8A)	Zhao et al. (2022), J Cell Bio.
		At3g43230 (CFS1)
	pUBQ::VAMP711-YFP	At4g32150	Geldner et al. (2009) Plant J.
	mCherry-ATG8A x VAMP711-YFP	At4g21980 (ATG8A)	This study
		At4g32150 (VAM711)
	pNBR1::NBR1-GFP	At4g24690	Hafrén et al. (2017) PNAS.
	mCherry-ATG8F NBR1-GFP	At4g21980 (NBR1) At2g45170 (ATG8F)	Hafrén et al. (2017) PNAS.
	g-TIP-GFP	AT2g36830	Brownfield et al. (2015) Nature
	mCherry-ATG8A x g-TIP-GFP	At4g21980 (ATG8A)	This study
	APEX2-ATG8A	At4g21980	This study
	GFP-ATG8A_G117A	At4g21980	This study
	atg5-1	At5g17290	SAIL_129B07L; Thompson et al. (2005) Plant Physiol.
	atg11	At4g30790	Li et al. (2014) Plant Cell.
	atg16	At5g50230	This study
	ATG16ΔCASM	At5g50230	This study
	ATG161-195, ATG161-253,	At5g50230	This study
	ATG161-295, ATG161-379, ATG16FL
	GFP-ATG8A in fer-4	At4g21980 (ATG8A)	This study
			Dunser et al. (2019) EMBO J.
	GFP-ATG8A in lrx3/4/5	At4g21980 (ATG8A)	This study
			Dunser et al. (2019) EMBO J.
	mCherry-SidK		This study
	mCherry-SidKF62A		This study
	GFP-ATG8A x mCherry-SidK	At4g21980 (ATG8A)	This study
	GFP-ATG8A x mCherry-SidKF62A		This study
	pUbi::6His-FLAG-SidK-3FLAG		This study
	pUbi::6His-SidKF62A-3FLAG		This study
	pUbi::6His-GFP-3FLAG		This study
	GFP-FREE1	At1g20110	Gao et al., 2014, Current Biology.
	GFP-ALIX	AT1g15130	Garcia-Leon (2019) Plant Cell
	pVPS23A::VPS23A-RFP	At3g12400	Nagel et al., 2017, PNAS
	TBC/RabGAP1-GFP mCh-ATG8E	At2g45170 (ATG8E) AT5G52580 (TBC/RabGAP1)	This study
	pATG8E::mCherry-TurboID		This study
	pATG8E::mCherry-TurboID-ATG8E	At2g45170	This study
	pATG8E::mCherry-TurboID-ATG8ELDS	At2g45170	This study
	M. polymorpha lines used in this study.
	Name	Accession number	Source of reference
	pEF::GFP-MpATG8A	Mp1g21590	Noruzuki et al., 2019, Frontiers i. PS
	pEF::GFP-MpATG8B	Mp5g05930	Noruzuki et al., 2019, Frontiers i. PS
