## Supplementary material for "ATG8ylation of vacuolar membrane protects plants against cell wall damage": Table S4

### Sheet: Sheet1
	Table 3. List of plasmids used in this study.
	Name	Accession number	Backbone	Source of reference
	pATG8E::mCherry-TurboID		pGGSun	This study
	pATG8E::mCherry-TurboID-ATG8E	At2g45170	pGGSun	This study
	pATG8E::mCherry-TurboID-ATG8ELDS	At2g45170	pGGSun	This study
	UBI10::APEX-ATG8A	At4g21980	pGGSun	This study
	T7::6His-3C-SidK-3FLAG		pPGN-C	This study
	T7::6His-3C-SidK_F62A-3FLAG		pPGN-C	This study
	T7::6His-3C-GFP-3FLAG		pPGN-C	This study
	UBI10::GR-LhG4 3xOPp::SidK-mCherry		pGGZ003	This study
	UBI10::GR-LhG4 3xOPp::SidK_F62a-mCherry		pGGZ003	This study
	pUBI10::ATG161-195	AT5G50230	pGGSun	This study
	pUBI10::ATG161-253	AT5G50230	pGGSun	This study
	pUBI10::ATG161-295	AT5G50230	pGGSun	This study
	pUBI10::ATG161-379	AT5G50230	pGGSun	This study
	pUbi::GFP-ATG16	AT5G50230	pGGZ003	This study
