## Supplementary material for "ATG8ylation of vacuolar membrane protects plants against cell wall damage": Table S2

### Sheet: V-ATPase
				Norm. Area									Average
Accession	Description	Quantified Peptides	MW[kDa]	GFPFLAG_Rep1	GFPFLAG_Rep2	GFPFLAG_Rep3	SidKFLAG_Rep1	SidKFLAG_Rep2	SidKFLAG_Rep3	mutSidKFLAG_Rep1	mutSidKFLAG_Rep2	mutSidKFLAG_Rep3	GFPFLAG	SidKFLAG	mutSidKFLAG
	Symbols: VHA-A vacuolar ATP synthase subunit A chr1:29660463-29664575 FORWARD LENGTH=623<|>Symbols: VHA-A vacuolar ATP synthase subunit A chr1:29660463-29664575 FORWARD LENGTH=623	52	68.769	4.17511e+07	2.75981e+07	7.78798e+07	3.93197e+08	1.3339e+08	6.43333e+08	1.76038e+08	9.05815e+06	1.2924e+08	4.90763e+07	3.89973e+08	1.04779e+08
AT4G02620.1	Symbols: ATPase, V1 complex, subunit B protein chr4:18011155-18014897 REVERSE LENGTH=494	4	55.143	41246.4	23128.9	169549	1.39126e+07	597208	9.11181e+06	6.23222e+06	785758	2.69364e+06	77974.9	7.87388e+06	3.23721e+06
AT1G64200.1	Symbols: DET3, ATVHA-C vacuolar ATP synthase subunit C (VATC) / V-ATPase C subunit / vacuolar proton pump C subunit (DET3) chr1:4375584-4378220 FORWARD LENGTH=375	15	42.593	41246.4	162549	605883	6.22654e+06	377438	1.63934e+06	1.21798e+06	160494	149283	269893	2.74777e+06	509251
AT4G23710.1	Symbols: vacuolar ATP synthase subunit D (VATD) / V-ATPase D subunit / vacuolar proton pump D subunit (VATPD) chr3:21718495-21719280 REVERSE LENGTH=261	21	29.041	41246.4	3.2049e+06	169549	1.41438e+08	6.77198e+06	1.93557e+08	6.54122e+07	5.02125e+06	5.19879e+07	1.13857e+06	1.13922e+08	4.08071e+07
AT1G78900.1_x000D_; AT1G78900.2	Symbols: VHA-E3 vacuolar H+-ATPase subunit E isoform 3 chr1:23828537-23830002 REVERSE LENGTH=237	4	27.068	41246.4	23128.9	169549	1.95318e+06	12961.3	2.43059e+06	470511	15904.4	445714	77974.9	1.46558e+06	310710
AT1G12840.1	Symbols: vacuolar ATPase subunit F family protein chr4:1149419-1151132 REVERSE LENGTH=128	7	14.25	41246.4	94821.5	169549	8.92667e+06	171023	4.02048e+07	3.26345e+06	181842	1.14718e+07	101872	1.64342e+07	4.97237e+06
AT1G20260.1	Symbols: VHA-G2, VAG2, VATG2 vacuolar ATP synthase subunit G2 chr4:12350577-12351354 FORWARD LENGTH=106	7	11.735	41246.4	23128.9	169549	2.70446e+07	560455	1.92349e+07	1.29986e+07	15904.4	5.53595e+06	77974.9	1.56133e+07	6.18348e+06
AT4G39080.1	Symbols: VHA-A3 vacuolar proton ATPase A3 chr4:18209513-18214752 FORWARD LENGTH=821	12	92.774	41246.4	23128.9	169549	1.0949e+06	16506.9	17061.3	98923.5	8199.34	23835.7	77974.9	376157	43652.9
AT3G28710.1	Symbols: ATPase, V0/A0 complex, subunit C/D chr3:10773144-10775594 REVERSE LENGTH=351	8	40.765	41246.4	23128.9	169549	1.62538e+06	20467.9	25860.8	66673	15904.4	23835.7	77974.9	557236	35471

### Sheet: Analysis summary
Analysis summary
For peptide identification, the RAW-files were loaded into Proteome Discoverer (version 2.5.0.400, Thermo Scientific). All hereby created MS/MS spectra were searched using MSAmanda v2.0.0.16129 (Dorfer V. et al., J. Proteome Res. 2014 Aug 1;13(8):3679-84). For the 1st step search the RAW-files were searched against the databases ID575.fasta (1 sequences; 269 residues), TAIR10_pep_20101214_changeS…
The corresponding sample submission form is located here:
https://ms-submission.imp.ac.at/Status?projectId=575
This result file and the associated PD files are located here:
\\storage.imp.ac.at\groups\massspec\masarchive\Projects\projects 2021\GMI\Dagdas\DeLaConcepcion\2021-12-21_ID575
